# Analysis of patient data reveals novel cancer-relevant functions for GCN2/eIF2αK4

**DOI:** 10.1101/2025.03.18.643965

**Authors:** Vilte Stonyte, Christina Sæten Fjeldbo, Priyanka Swaminathan, Prabin Sharma Humagain, Laura Marian Valencia-Pesqueira, Lilian Lindbergsengen, Heidi Lyng, Beata Grallert

## Abstract

Numerous studies have shown that high GCN2 levels correlate with poor survival in a number of cancers. GCN2 has been known for over thirty years as a stress-response kinase, which phosphorylates the translation-initiation factor eIF2α, and thereby contributes to reprogramming of translation. Here we performed correlation analyses of GCN2 expression and that of other genes in a patient-derived sample set of cervical cancer samples. We found correlations not only with genes involved in stress responses, but also with genes involved in mitosis and cell migration. Our functional analyses confirmed that these correlations indeed reveal novel functions. Furthermore, our analyses of growth benefits associated with elevated GCN2 levels suggest that the novel functions can contribute to aggressive disease in cancers with high GCN2 levels.
