## Supplementary material for "Analysis of patient data reveals novel cancer-relevant functions for GCN2/eIF2αK4": Table S2

### Sheet: Table S2
Table S2 Correlation of known ATF4-target genes with GCN2 and/or GCN1 in the patient dataset
SYMBOL_fromPublication	SYMBOL_updatedJune2024	ENTREZID	Correlate with	Direction of correlation
AARS	AARS1	16	GCN1	pos
ABCC4	ABCC4	10257	GCN2	neg
ACOT2	ACOT2	10965	GCN1	neg
ACOT2	ACOT2	10965	GCN2	neg
ARHGEF2	ARHGEF2	9181	GCN1	pos
ARHGEF2	ARHGEF2	9181	GCN2	pos
2700007P21RIK	ARL14EP	120534	GCN1	neg
ASCC2	ASCC2	84164	GCN1	pos
ATF6	ATF6	22926	GCN1	neg
CD74	CD74	972	GCN1	neg
CD74	CD74	972	GCN2	neg
CXADR	CXADR	1525	GCN1	neg
CYB5R1	CYB5R1	51706	GCN2	pos
DPF2	DPF2	5977	GCN2	neg
EIF3C	EIF3C	8663	GCN1	pos
EIF3C	EIF3C	8663	GCN2	pos
EPRS	EPRS1	2058	GCN2	neg
GHITM	GHITM	27069	GCN1	neg
GHITM	GHITM	27069	GCN2	neg
GNPNAT1	GNPNAT1	64841	GCN1	pos
GNPNAT1	GNPNAT1	64841	GCN2	pos
GRB10	GRB10	2887	GCN2	pos
IARS	IARS1	3376	GCN2	neg
IARS1	IARS1	3376	GCN2	neg
KRTCAP2	KRTCAP2	200185	GCN1	pos
LGALS3	LGALS3	3958	GCN2	pos
MARS1	MARS1	4141	GCN1	pos
MARS1	MARS1	4141	GCN2	pos
MTHFD2	MTHFD2	10797	GCN1	neg
MTHFD2	MTHFD2	10797	GCN2	neg
MTM1	MTM1	4534	GCN1	neg
MTM1	MTM1	4534	GCN2	neg
NFE2L1	NFE2L1	4779	GCN1	pos
NFU1	NFU1	27247	GCN1	neg
NFU1	NFU1	27247	GCN2	neg
PAQR3	PAQR3	152559	GCN2	neg
PCK2	PCK2	5106	GCN2	neg
PNRC2	PNRC2	55629	GCN1	neg
PNRC2	PNRC2	55629	GCN2	neg
PSAT1	PSAT1	29968	GCN1	neg
PSAT1	PSAT1	29968	GCN2	neg
SLC1A5	SLC1A5	6510	GCN1	pos
SLC1A5	SLC1A5	6510	GCN2	pos
SNAI2	SNAI2	6591	GCN1	neg
STEAP1	STEAP1	26872	GCN2	neg
TAF15	TAF15	8148	GCN1	pos
TBPL1	TBPL1	9519	GCN1	neg
UBE2G2	UBE2G2	7327	GCN1	pos
UBE2G2	UBE2G2	7327	GCN2	pos
VARS	VARS1	7407	GCN1	pos
VLDLR	VLDLR	7436	GCN1	neg
VLDLR	VLDLR	7436	GCN2	neg
XPOT	XPOT	11260	GCN1	neg
XPOT	XPOT	11260	GCN2	neg
YARS	YARS1	8565	GCN1	pos
YPEL5	YPEL5	51646	GCN1	neg
ZFP598	ZNF598	90850	GCN1	pos
