## Supplementary material for "Analysis of patient data reveals novel cancer-relevant functions for GCN2/eIF2αK4": Table S3

### Sheet: TableS3
Table S3: GSEA with MsigDB hallmark gene set of top-ranked 1000 GCN2-correlating genes per direction. Blue colors for negatively correlating genes (dir = neg) with significant overlap with hallmark gene signatures (FDR<0.05). Red colors for positively correlating genes (dir = pos) with significant overlap with hallmark gene signatures (FDR<0.05).
dir	Process.Category	Signature	Description	n genes sign	n genes overlap	n genes query	p value	FDR	SYMBOL
neg	proliferation	MYC_TARGETS_V1	MYC targets, variant 1	200	42	1000	1.17082e-26	5.8541e-25	MCM7, CNBP, XPOT, CCT7, PCNA, PSMD7, EIF4G2, SRSF3, PRDX3, EIF4H, GLO1, TFDP1, ACP1, USP1, CDK2, G3BP1, HNRNPA3, H2AFZ, ILF2, HNRNPR, RFC4, PCBP1, MAD2L1, RAN, HNRNPA1, PSMC4, PSMC6, IARS, RPLP0, PPM1G, RPL22, SLC25A3, VBP1, RANBP1, RPL6, PSMA7, HNRNPD, MCM6, APEX1, STARD7, TXNL4A, DDX21
neg	proliferation	E2F_TARGETS	cell cycle progression: E2F targets	200	41	1000	1.26659e-25	3.16648e-24	DCK, MCM7, NBN, TMPO, PCNA, RPA1, SLBP, PSMC3IP, MTHFD2, CTCF, PPP1R8, LBR, RRM2, DONSON, ING3, ATAD2, TCF19, USP1, SMC3, SHMT1, CKS1B, H2AFZ, RFC3, MAD2L1, RAN, CENPM, CHEK2, ASF1A, STMN1, PRIM2, KIF4A, CNOT9, TUBB, RANBP1, BRMS1L, SMC4, HNRNPD, MCM6, PMS2, CDC25A, RAD51C
neg	metabolic	OXIDATIVE_PHOSPHORYLATION	oxidative phosphorylation and citric acid cycle	200	29	1000	2.37235e-14	3.95391e-13	RHOT1, IDH1, PRDX3, ATP6V0E1, ACADM, NDUFB5, ACADVL, ATP5A1, MDH1, UQCR10, ATP5G3, ETFA, COX7A2, COX7C, COX5B, ISCA1, SDHB, SLC25A3, ATP5J, SLC25A4, HTRA2, HCCS, TCIRG1, OAT, OPA1, ATP5O, ISCU, MGST3, NDUFB2
neg	proliferation	G2M_CHECKPOINT	cell cycle progression: G2/M checkpoint	200	23	1000	1.26804e-09	1.26804e-08	TMPO, MAPK14, ARID4A, CTCF, LBR, AMD1, SQLE, TFDP1, G3BP1, CKS1B, H2AFZ, SMC2, KIF5B, MAD2L1, EXO1, STMN1, PRIM2, KIF4A, SMC4, HNRNPD, MCM6, CDC25A, NEK2
neg	DNA damage	DNA_REPAIR	DNA repair	150	20	1000	1.12264e-09	1.26804e-08	PCNA, FEN1, TAF12, SDCBP, POLR2D, RRM2B, DAD1, REV3L, ERCC1, NELFB, NUDT9, RFC3, RFC4, ALYREF, RAE1, TSG101, ARL6IP1, ZWINT, SUPT4H1, VPS28
neg	signaling	MTORC1_SIGNALING	mTORC1 signaling	200	22	1000	6.62953e-09	5.52461e-08	UBE2D3, IDH1, RPA1, MTHFD2, CXCR4, RRM2, SQLE, SKAP2, PSMC4, PSMC6, SORD, PSPH, FKBP2, UFM1, RIT1, CACYBP, ADD3, PSMC2, CDC25A, PPA1, ATP2A2, NUFIP1
neg	pathway	APOPTOSIS	programmed cell death; caspase pathway	161	19	1000	2.23695e-08	1.59782e-07	CASP8, CASP2, GCH1, PSEN1, BCL10, DIABLO, BID, GSN, BTG3, APP, CDK2, BCL2L1, PTK2, RELA, MCL1, BNIP3L, ROCK1, CTNNB1, TSPO
neg	development	ADIPOGENESIS	adipocyte development	200	20	1000	1.55683e-07	9.73019e-07	G3BP2, IDH1, PRDX3, ACADM, AGPAT3, CD302, UBC, UQCR10, UBQLN1, ARL4A, SCP2, MAP4K3, STOM, SDHB, HADH, BCL2L13, PEMT, ATP5O, MGST3, GHITM
neg	metabolic	FATTY_ACID_METABOLISM	fatty acid metabolism	158	17	1000	4.64268e-07	2.57927e-06	NBN, IDH1, ERP29, ACADM, ACADVL, MDH1, OSTC, ACOT2, H2AFZ, EHHADH, MLYCD, NCAPH2, HADH, ACAT2, HCCS, APEX1, AUH
neg	signaling	PI3K_AKT_MTOR_SIGNALING	PI3K signaling via AKT to mTORC1	105	13	1000	2.12069e-06	1.06034e-05	PPP1CA, UBE2D3, CXCR4, MAPKAP1, PRKAG1, GRB2, PIN1, YWHAB, CDK2, IRAK4, MAPK1, ARPC3, RIT1
neg	pathway	PROTEIN_SECRETION	protein secretion	96	12	1000	4.6964e-06	2.13473e-05	COPE, TMED10, ARFIP1, AP1G1, COPB2, SGMS1, STAM, MAPK1, TOM1L1, VPS45, TSG101, ARFGAP3
neg	metabolic	HEME_METABOLISM	heme metabolism and erythroid lineage	200	16	1000	4.41241e-05	0.000157586	BMP2K, MARCH2, DCUN1D1, SDCBP, FBXO7, NEK7, P4HA2, BPGM, ISCA1, BNIP3L, EPB41, HTRA2, NCOA4, MXI1, ARL2BP, MGST3
neg	metabolic	GLYCOLYSIS	glycolysis and gluconeogenesis	200	16	1000	4.41241e-05	0.000157586	ECD, HAX1, IDH1, ME2, CXCR4, PPP2CB, COPB2, PGAM1, MDH1, ALG1, KIF2A, PSMC4, P4HA2, STMN1, TXN, MXI1
neg	DNA damage	UV_RESPONSE_UP	UV response: upregulated genes	158	14	1000	4.30259e-05	0.000157586	FEN1, GCH1, AMD1, BID, BTG3, RAB27A, CDK2, RFC4, EIF5, NAT1, PPP1R2, SLC25A4, IL6ST, DDX21
neg	signaling	TGF_BETA_SIGNALING	TGF beta signaling	54	8	1000	5.28062e-05	0.000176021	PPP1CA, UBE2D3, PPM1A, FNTA, KLF10, ID2, FKBP1A, CTNNB1
neg	pathway	UNFOLDED_PROTEIN_RESPONSE	unfolded protein response; ER stress	113	11	1000	0.000120635	0.000376985	XPOT, MTHFD2, BANF1, SLC30A5, CKS1B, KIF5B, IARS, YWHAZ, PAIP1, SPCS3, NFYA
neg	immune	INTERFERON_GAMMA_RESPONSE	interferon gamma response	200	15	1000	0.000155325	0.000431458	CASP8, MTHFD2, GCH1, STAT3, PTPN2, OAS2, TOR1B, ARL4A, MARCH1, BPGM, APOL6, PTPN6, IL15, P2RY14, SAMHD1
neg	proliferation	MITOTIC_SPINDLE	cell cycle progression: mitotic spindle assembly	199	15	1000	0.000146985	0.000431458	ATG4B, NET1, CTTN, SOS1, NCK2, GSN, PDLIM5, SMC3, KIF5B, KIF4A, EPB41, ROCK1, SMC4, NEK2, CKAP5
neg	cellular component	PEROXISOME	peroxisomes	104	10	1000	0.000268773	0.000707297	CNBP, PEX2, IDH1, BCL10, ERCC1, EHHADH, SCP2, MLYCD, SLC25A4, TSPO
neg	immune	COMPLEMENT	complement cascade	200	14	1000	0.000511191	0.00127798	RNF4, PSEN1, GRB2, PPP2CB, USP14, KIF2A, APOBEC3G, APOBEC3F, DOCK9, LIPA, GNG2, AKAP10, CD46, F8
neg	signaling	ANDROGEN_RESPONSE	androgen response	100	9	1000	0.000870918	0.00207361	PDLIM5, HERC3, TNFAIP8, VAPA, DBI, SORD, PLPP1, SPCS3, NCOA4
neg	immune	IL6_JAK_STAT3_SIGNALING	IL6 STAT3 signaling during acute phase response	87	8	1000	0.00144841	0.00329185	HAX1, STAM2, STAT3, GRB2, PTPN2, ITGA4, IL10RB, IL6ST
neg	signaling	ESTROGEN_RESPONSE_LATE	late estrogen response	200	12	1000	0.00445937	0.00969428	JAK1, MOCS2, BTG3, AFF1, AMFR, SORD, PTPN6, ID2, MEST, FAM102A, ADD3, IL6ST
neg	metabolic	XENOBIOTIC_METABOLISM	metabolism of xenobiotics	200	11	1000	0.0117233	0.0225448	IDH1, GCH1, MCCC2, ACP1, PDLIM5, GART, ID2, PEMT, SLC35D1, PGRMC1, ATP2A2
neg	proliferation	P53_PATHWAY	p53 pathway	200	11	1000	0.0117233	0.0225448	PCNA, RCHY1, RB1, APP, SLC3A2, STOM, SERTAD3, SLC35D1, ISCU, RAD51C, CD82
neg	cellular component	APICAL_JUNCTION	apical junction complex consisting of adherens and tight junctions	200	11	1000	0.0117233	0.0225448	MAPK14, AKT2, SKAP2, PIK3CB, PTK2, ACTB, CDK8, HADH, GRB7, ITGB1, PTPRC
neg	metabolic	BILE_ACID_METABOLISM	biosynthesis of bile acids	112	7	1000	0.0217826	0.0403381	IDH1, SCP2, MLYCD, AMACR, PXMP2, PEX1, ABCA5
neg	signaling	KRAS_SIGNALING_UP	KRAS signaling, upregulated genes	200	10	1000	0.0283423	0.0488661	RBM4, AKT2, CXCR4, PRELID3B, BPGM, CCSER2, ID2, PTCD2, TLR8, EPB41L3
neg	signaling	TNFA_SIGNALING_VIA_NFKB	TNFA signaling via NF?B	200	10	1000	0.0283423	0.0488661	GCH1, BTG3, PDLIM5, TNFAIP8, KLF10, RELA, MCL1, RCAN1, ID2, IL6ST
neg	metabolic	CHOLESTEROL_HOMEOSTASIS	cholesterol homeostasis	74	5	1000	0.0368518	0.0614196	SQLE, STX5, MAL2, ACAT2, CTNNB1
neg	signaling	NOTCH_SIGNALING	Notch signaling	32	3	1000	0.0442968	0.0714464	FBXW11, APH1A, FZD1
neg	development	MYOGENESIS	muscle differentiation	200	9	1000	0.0626918	0.0949876	RB1, AKT2, GABARAPL2, GSN, LSP1, APP, SIRT2, ITGB1, RIT1
neg	immune	INFLAMMATORY_RESPONSE	inflammation	200	9	1000	0.0626918	0.0949876	ATP2C1, GCH1, PSEN1, TLR3, RELA, IL15, SELENOS, CD82, ATP2A2
neg	DNA damage	UV_RESPONSE_DN	UV response: downregulated genes	144	7	1000	0.068171	0.100251	MAPK14, ATP2C1, DYRK1A, NEK7, PDLIM5, PMP22, ADD3
neg	signaling	WNT_BETA_CATENIN_SIGNALING	canonical beta catenin pathway	42	3	1000	0.0857358	0.12248	SKP2, CTNNB1, FZD1
neg	signaling	IL2_STAT5_SIGNALING	IL2 STAT5 signaling	199	8	1000	0.12365	0.166039	PHTF2, CTLA4, BCL2L1, ARL4A, CDC42SE2, AMACR, PLPP1, CYFIP1
neg	immune	ALLOGRAFT_REJECTION	allograft rejection	200	8	1000	0.12619	0.166039	BCL10, TLR6, MRPL3, TLR3, PTPN6, CD8A, IL15, PTPRC
neg	pathway	REACTIVE_OXYGEN_SPECIES_PATHWAY	reactive oxygen species pathway	49	3	1000	0.121601	0.166039	LSP1, TXN, SELENOS
neg	immune	COAGULATION	blood coagulation cascade	138	6	1000	0.129521	0.166053	WDR1, GNG12, GSN, SIRT2, F8, ISCU
neg	development	ANGIOGENESIS	blood vessel formation	36	2	1000	0.224432	0.28054	APP, PTK2
neg	NA	PANCREAS_BETA_CELLS	NA	40	2	1000	0.261332	0.318698	SRP9, SRP14
neg	development	EPITHELIAL_MESENCHYMAL_TRANSITION	epithelial mesenchymal transition	200	6	1000	0.377126	0.438518	MCM7, PMP22, ID2, ITGB1, IL15, MEST
neg	signaling	ESTROGEN_RESPONSE_EARLY	early estrogen response	200	6	1000	0.377126	0.438518	AFF1, KLF10, AMFR, FAM102A, ADD3, IL6ST
neg	development	SPERMATOGENESIS	sperm development and male fertility	135	4	1000	0.431514	0.490357	STAM2, RFC4, ARL4A, NEK2
neg	pathway	HYPOXIA	response to hypoxia; HIF1A targets	200	5	1000	0.555245	0.616939	CXCR4, HK1, P4HA2, BNIP3L, MXI1
neg	cellular component	APICAL_SURFACE	membrane proteins in the apical domain	44	1	1000	0.66907	0.727251	APP
neg	immune	INTERFERON_ALPHA_RESPONSE	interferon alpha response	97	2	1000	0.697104	0.7416	CASP8, IL15
neg	proliferation	MYC_TARGETS_V2	MYC targets, variant 2	58	1	1000	0.767291	0.799262	SORD
neg	signaling	KRAS_SIGNALING_DN	KRAS signaling, downregulated genes	200	3	1000	0.875862	0.893737	VPS50, CDKAL1, ASB7
neg	NA	NA	NA	NA	669	1000	NA	NA	RAB28, CCZ1B, ANAPC7, RAB5C, GIT2, PLEKHA3, MGAT2, MCRS1, SLC25A40, NCKAP1, CHTF8, WDR82P1, MATR3, ENSA, ASNSD1, WDR20, CHMP6, LOC441511, GAR1, CCZ1, KRR1, ARMT1, FBXL5, LYPLA2P1, ARMC8, PSMC1P9, CXorf40B, DSCR3, LSM8, ABHD17AP1, LRRC40, LARP7, NSF, VOPP1, FXR1, MLX, RNFT1, MAX, POT1, NOMO1, GPR89B, PSMD10, ACAP2, HNRNPK, ZMAT5, CNPY3, INTS4, VIRMA, TUBA1C, NBR1, CBFB, ENOPH1, FAM220BP, ZNF627, D…
pos	pathway	UNFOLDED_PROTEIN_RESPONSE	unfolded protein response; ER stress	113	11	1000	0.000120635	0.00603176	FKBP14, ARFGAP1, EIF2S1, NFYB, CXXC1, NOP14, EXOSC10, NOP56, DCTN1, SEC31A, CALR
pos	immune	INFLAMMATORY_RESPONSE	inflammation	200	14	1000	0.000511191	0.00943133	IL10, IL18, AHR, TNFSF15, IL4R, GABBR1, EIF2AK2, HIF1A, PVR, ATP2B1, STAB1, CSF3R, MET, ITGA5
pos	proliferation	MYC_TARGETS_V2	MYC targets, variant 2	58	7	1000	0.00056588	0.00943133	WDR74, PES1, NOP56, PPRC1, IMP4, UTP20, MYBBP1A
pos	signaling	TNFA_SIGNALING_VIA_NFKB	TNFA signaling via NF?B	200	13	1000	0.00156733	0.0130611	IL18, YRDC, BIRC3, B4GALT1, MAFF, ATP2B1, NFAT5, CFLAR, PLK2, CCNL1, TSC22D1, NFKB2, EFNA1
pos	proliferation	G2M_CHECKPOINT	cell cycle progression: G2/M checkpoint	200	13	1000	0.00156733	0.0130611	HNRNPU, MTF2, ORC6, SLC12A2, EWSR1, HIF1A, KPNA2, CUL4A, SFPQ, TACC3, RAD54L, E2F3, HIRA
pos	cellular component	APICAL_JUNCTION	apical junction complex consisting of adherens and tight junctions	200	13	1000	0.00156733	0.0130611	CLDN14, THBS3, B4GALT1, FLNC, TAOK2, SPEG, COL16A1, VAV2, ITGA3, HRAS, VASP, CALB2, PBX2
pos	signaling	KRAS_SIGNALING_UP	KRAS signaling, upregulated genes	200	11	1000	0.0117233	0.048847	CSF2RA, EVI5, GALNT3, YRDC, BIRC3, MTMR10, ETS1, PTBP2, KCNN4, SEMA3B, BTBD3
pos	signaling	ESTROGEN_RESPONSE_EARLY	early estrogen response	200	11	1000	0.0117233	0.048847	MINDY1, DLC1, B4GALT1, MED13L, BLVRB, RARA, SEMA3B, CALB2, SLC26A2, MYBBP1A, UGCG
pos	metabolic	GLYCOLYSIS	glycolysis and gluconeogenesis	200	11	1000	0.0117233	0.048847	B4GALT1, PHKA2, CHPF, SLC16A3, B4GALT2, QSOX1, SLC25A13, AGRN, G6PD, MET, ALDOB
pos	proliferation	MITOTIC_SPINDLE	cell cycle progression: mitotic spindle assembly	199	11	1000	0.0113238	0.048847	TUBGCP6, PXN, TAOK2, ARAP3, ARHGEF2, CDC42BPA, CAPZB, FLNA, KPTN, CENPJ, MAP3K11
pos	proliferation	P53_PATHWAY	p53 pathway	200	11	1000	0.0117233	0.048847	PIDD1, DDB2, SP1, PLK2, NOL8, HRAS, TSC22D1, DGKA, H2AFJ, FBXW7, BLCAP
pos	DNA damage	UV_RESPONSE_DN	UV response: downregulated genes	144	9	1000	0.0100085	0.048847	ICA1, DLC1, ATP2B1, CDC42BPA, PHF3, GRK5, VAV2, CDK13, MET
pos	signaling	IL2_STAT5_SIGNALING	IL2 STAT5 signaling	199	10	1000	0.0275114	0.0885698	IL10, AHR, IL4R, MAFF, NCOA3, POU2F1, ITIH5, ENO3, PLAGL1, MAPKAPK2
pos	immune	INTERFERON_GAMMA_RESPONSE	interferon gamma response	200	10	1000	0.0283423	0.0885698	RNF213, PNPT1, IL4R, SP110, NCOA3, EIF2AK2, IL18BP, HIF1A, XAF1, RNF31
pos	development	EPITHELIAL_MESENCHYMAL_TRANSITION	epithelial mesenchymal transition	200	10	1000	0.0283423	0.0885698	CALD1, PVR, COL16A1, FLNA, QSOX1, OXTR, MMP1, FSTL3, P3H1, ITGA5
pos	pathway	HYPOXIA	response to hypoxia; HIF1A targets	200	10	1000	0.0283423	0.0885698	WSB1, MAFF, PDK1, CAVIN1, ETS1, ENO3, NCAN, EFNA1, ALDOB, GAPDH
pos	DNA damage	DNA_REPAIR	DNA repair	150	8	1000	0.0340066	0.100019	RAD51, GTF2H1, TAF13, SSRP1, DDB2, SMAD5, DCTN4, ITPA
pos	metabolic	CHOLESTEROL_HOMEOSTASIS	cholesterol homeostasis	74	5	1000	0.0368518	0.102366	HSD17B7, ATXN2, LGALS3, FDPS, SEMA3B
pos	cellular component	PEROXISOME	peroxisomes	104	6	1000	0.045162	0.118847	DLG4, PABPC1, RDH11, FDPS, HRAS, PEX5
pos	pathway	APOPTOSIS	programmed cell death; caspase pathway	161	8	1000	0.0481897	0.120474	IL18, PDCD4, BIRC3, CFLAR, MADD, LGALS3, RARA, DFFA
pos	proliferation	MYC_TARGETS_V1	MYC targets, variant 1	200	9	1000	0.0626918	0.149266	HNRNPU, EIF2S1, KPNA2, FAM120A, PABPC1, RPL14, NOP56, HNRNPA2B1, TARDBP
pos	DNA damage	UV_RESPONSE_UP	UV response: upregulated genes	158	7	1000	0.0994179	0.206931	SULT1A1, HNRNPU, CHRNA5, STARD3, AGO2, DLG4, FGF18
pos	immune	INTERFERON_ALPHA_RESPONSE	interferon alpha response	97	5	1000	0.0938742	0.206931	PNPT1, IL4R, SP110, EIF2AK2, RNF31
pos	signaling	ANDROGEN_RESPONSE	androgen response	100	5	1000	0.103465	0.206931	B4GALT1, SLC38A2, TSC22D1, PTK2B, SLC26A2
pos	cellular component	APICAL_SURFACE	membrane proteins in the apical domain	44	3	1000	0.0954654	0.206931	B4GALT1, CROCC, SULF2
pos	immune	ALLOGRAFT_REJECTION	allograft rejection	200	8	1000	0.12619	0.217569	IL10, IL18, IL4R, EIF3A, HIF1A, ETS1, FLNA, STAB1
pos	signaling	MTORC1_SIGNALING	mTORC1 signaling	200	8	1000	0.12619	0.217569	DAPP1, GTF2H1, PDK1, RDH11, G6PD, SYTL2, CALR, GAPDH
pos	immune	COMPLEMENT	complement cascade	200	8	1000	0.12619	0.217569	ERAP2, USP8, MAFF, DYRK2, S100A13, LGALS3, GNB4, CPM
pos	signaling	PI3K_AKT_MTOR_SIGNALING	PI3K signaling via AKT to mTORC1	105	5	1000	0.120475	0.217569	DAPP1, DUSP3, PDK1, HRAS, CALR
pos	immune	IL6_JAK_STAT3_SIGNALING	IL6 STAT3 signaling during acute phase response	87	4	1000	0.170232	0.28372	CSF2RA, IL4R, CSF3R, A2M
pos	development	ADIPOGENESIS	adipocyte development	200	7	1000	0.229881	0.348305	SULT1A1, LEP, PDCD4, ADIPOQ, CAVIN1, ITIH5, PHLDB1
pos	proliferation	E2F_TARGETS	cell cycle progression: E2F targets	200	7	1000	0.229881	0.348305	ORC6, EIF2S1, LUC7L3, KPNA2, SSRP1, NOP56, TACC3
pos	development	MYOGENESIS	muscle differentiation	200	7	1000	0.229881	0.348305	SPEG, ENO3, SMTN, PICK1, FDPS, KLF5, AGRN
pos	metabolic	FATTY_ACID_METABOLISM	fatty acid metabolism	158	5	1000	0.355176	0.522318	HSD17B7, ENO3, RDH11, XIST, AOC3
pos	pathway	PROTEIN_SECRETION	protein secretion	96	3	1000	0.426795	0.609707	ICA1, CD63, SEC31A
pos	immune	COAGULATION	blood coagulation cascade	138	4	1000	0.448036	0.622272	MAFF, S100A13, MMP1, A2M
pos	signaling	ESTROGEN_RESPONSE_LATE	late estrogen response	200	5	1000	0.555245	0.711852	PDCD4, LSR, BLVRB, SEMA3B, SLC26A2
pos	metabolic	HEME_METABOLISM	heme metabolism and erythroid lineage	200	5	1000	0.555245	0.711852	CROCCP2, SLC25A37, SYNJ1, BLVRB, SIDT2
pos	metabolic	BILE_ACID_METABOLISM	biosynthesis of bile acids	112	3	1000	0.527965	0.711852	AKR1D1, ALDH8A1, PEX16
pos	development	ANGIOGENESIS	blood vessel formation	36	1	1000	0.595335	0.726018	VAV2
pos	signaling	HEDGEHOG_SIGNALING	Hedgehog signaling	36	1	1000	0.595335	0.726018	UNC5C
pos	development	SPERMATOGENESIS	sperm development and male fertility	135	3	1000	0.654075	0.760552	SLC12A2, IP6K1, PEBP1
pos	signaling	WNT_BETA_CATENIN_SIGNALING	canonical beta catenin pathway	42	1	1000	0.652002	0.760552	CSNK1E
pos	pathway	REACTIVE_OXYGEN_SPECIES_PATHWAY	reactive oxygen species pathway	49	1	1000	0.708172	0.804741	G6PD
pos	metabolic	XENOBIOTIC_METABOLISM	metabolism of xenobiotics	200	4	1000	0.7337	0.815223	MARCH6, LCAT, BLVRB, SLC12A4
pos	metabolic	OXIDATIVE_PHOSPHORYLATION	oxidative phosphorylation and citric acid cycle	200	2	1000	0.960284	1	SLC25A11, ABCB7
pos	NA	NA	NA	NA	796	1000	NA	NA	DENR, STRIP2, ZNF786, PTP4A2, RAX2, DUXAP3, TNFSF14, ALPP, RGPD3, HAUS2, PCDHB19P, SLC4A5, SNX29P2, N4BP2, BLZF1, AIRE, HACD4, USP49, GPR1, VPS41, PLA2G2D, NUBPL, PCDHB9, SSTR2, PPA2, OCIAD1, ANKRD30B, IL17RD, PLIN5, SYAP1, GSTTP2, SNAPC1, NLRP8, ZNF682, ZNF430, LILRB1, CDAN1, ZNF669, FAM153B, POM121L8P, C8orf37, SPN, TMEM267, ICA1L, DCLRE1C, ZNF600, MCMDC2, ZNF93, ARL16, TBC1D32, SLC44A4, MIGA1,…
