## Supplementary material for "Analysis of patient data reveals novel cancer-relevant functions for GCN2/eIF2αK4": Table S4

### Sheet: TableS4
Table S4: GCN2-correlating genes overlapping with the MsigDB Hallmark gene sets Mitotic spindle, G2M checkpoint and/or apical junction. The correlation coefficients for cohort 1 and cohort 2 are provided in the table
dir	SYMBOL	ENTREZID	cor.cohort1	cor.cohort2	Signature
neg	ACTB	60	-0.377615	-0.476429	HALLMARK_APICAL_JUNCTION
neg	AKT2	208	-0.539521	-0.492089	HALLMARK_APICAL_JUNCTION
neg	AMD1	262	-0.353788	-0.629073	HALLMARK_G2M_CHECKPOINT
neg	ARID4A	5926	-0.450258	-0.604756	HALLMARK_G2M_CHECKPOINT
neg	ATG4B	23192	-0.439233	-0.589668	HALLMARK_MITOTIC_SPINDLE
neg	CDC25A	993	-0.37491	-0.408416	HALLMARK_G2M_CHECKPOINT
neg	CDK8	1024	-0.35071	-0.491921	HALLMARK_APICAL_JUNCTION
neg	CKAP5	9793	-0.357651	-0.408462	HALLMARK_MITOTIC_SPINDLE
neg	CKS1B	1163	-0.362186	-0.541923	HALLMARK_G2M_CHECKPOINT
neg	CTCF	10664	-0.520174	-0.497048	HALLMARK_G2M_CHECKPOINT
neg	CTTN	2017	-0.418085	-0.579814	HALLMARK_MITOTIC_SPINDLE
neg	EPB41	2035	-0.461984	-0.367058	HALLMARK_MITOTIC_SPINDLE
neg	EXO1	9156	-0.309488	-0.532799	HALLMARK_G2M_CHECKPOINT
neg	G3BP1	10146	-0.308143	-0.598605	HALLMARK_G2M_CHECKPOINT
neg	GRB7	2886	-0.355098	-0.466125	HALLMARK_APICAL_JUNCTION
neg	GSN	2934	-0.394254	-0.546827	HALLMARK_MITOTIC_SPINDLE
neg	H2AFZ	3015	-0.281506	-0.620551	HALLMARK_G2M_CHECKPOINT
neg	HADH	3033	-0.332698	-0.495211	HALLMARK_APICAL_JUNCTION
neg	HNRNPD	3184	-0.277402	-0.514807	HALLMARK_G2M_CHECKPOINT
neg	ITGB1	3688	-0.317166	-0.501655	HALLMARK_APICAL_JUNCTION
neg	KIF4A	24137	-0.341949	-0.488294	HALLMARK_G2M_CHECKPOINT, HALLMARK_MITOTIC_SPINDLE
neg	KIF5B	3799	-0.331834	-0.546706	HALLMARK_G2M_CHECKPOINT, HALLMARK_MITOTIC_SPINDLE
neg	LBR	3930	-0.43076	-0.55297	HALLMARK_G2M_CHECKPOINT
neg	MAD2L1	4085	-0.393044	-0.479546	HALLMARK_G2M_CHECKPOINT
neg	MAPK14	1432	-0.488141	-0.588557	HALLMARK_G2M_CHECKPOINT, HALLMARK_APICAL_JUNCTION
neg	MCM6	4175	-0.301693	-0.488352	HALLMARK_G2M_CHECKPOINT
neg	NCK2	8440	-0.417364	-0.53848	HALLMARK_MITOTIC_SPINDLE
neg	NEK2	4751	-0.386601	-0.392251	HALLMARK_G2M_CHECKPOINT, HALLMARK_MITOTIC_SPINDLE
neg	NET1	10276	-0.417496	-0.595044	HALLMARK_MITOTIC_SPINDLE
neg	PDLIM5	10611	-0.292459	-0.629543	HALLMARK_MITOTIC_SPINDLE
neg	PIK3CB	5291	-0.421069	-0.491471	HALLMARK_APICAL_JUNCTION
neg	PRIM2	5558	-0.239055	-0.59369	HALLMARK_G2M_CHECKPOINT
neg	PTK2	5747	-0.450658	-0.443003	HALLMARK_APICAL_JUNCTION
neg	PTPRC	5788	-0.220797	-0.561606	HALLMARK_APICAL_JUNCTION
neg	ROCK1	6093	-0.331141	-0.49209	HALLMARK_MITOTIC_SPINDLE
neg	SKAP2	8935	-0.402594	-0.540488	HALLMARK_APICAL_JUNCTION
neg	SMC2	10592	-0.377214	-0.517488	HALLMARK_G2M_CHECKPOINT
neg	SMC3	9126	-0.437549	-0.478324	HALLMARK_MITOTIC_SPINDLE
neg	SMC4	10051	-0.236996	-0.563062	HALLMARK_G2M_CHECKPOINT, HALLMARK_MITOTIC_SPINDLE
neg	SOS1	6654	-0.411268	-0.560467	HALLMARK_MITOTIC_SPINDLE
neg	SQLE	6713	-0.426591	-0.555341	HALLMARK_G2M_CHECKPOINT
neg	STMN1	3925	-0.234012	-0.601141	HALLMARK_G2M_CHECKPOINT
neg	TFDP1	7027	-0.491782	-0.461671	HALLMARK_G2M_CHECKPOINT
neg	TMPO	7112	-0.464046	-0.654287	HALLMARK_G2M_CHECKPOINT
pos	ARAP3	64411	0.255195	0.539095	HALLMARK_MITOTIC_SPINDLE
pos	ARHGEF2	9181	0.238855	0.535678	HALLMARK_MITOTIC_SPINDLE
pos	B4GALT1	2683	0.464244	0.62142	HALLMARK_APICAL_JUNCTION
pos	CALB2	794	0.360031	0.285949	HALLMARK_APICAL_JUNCTION
pos	CAPZB	832	0.3259	0.356032	HALLMARK_MITOTIC_SPINDLE
pos	CDC42BPA	8476	0.245936	0.481972	HALLMARK_MITOTIC_SPINDLE
pos	CENPJ	55835	0.274364	0.363539	HALLMARK_MITOTIC_SPINDLE
pos	CLDN14	23562	0.569725	0.589525	HALLMARK_APICAL_JUNCTION
pos	COL16A1	1307	0.194665	0.51782	HALLMARK_APICAL_JUNCTION
pos	CUL4A	8451	0.461764	0.353945	HALLMARK_G2M_CHECKPOINT
pos	E2F3	1871	0.205871	0.382354	HALLMARK_G2M_CHECKPOINT
pos	EWSR1	2130	0.543735	0.411794	HALLMARK_G2M_CHECKPOINT
pos	FLNA	2316	0.271602	0.399997	HALLMARK_MITOTIC_SPINDLE
pos	FLNC	2318	0.339635	0.524756	HALLMARK_APICAL_JUNCTION
pos	HIF1A	3091	0.561761	0.363003	HALLMARK_G2M_CHECKPOINT
pos	HIRA	7290	0.261757	0.287836	HALLMARK_G2M_CHECKPOINT
pos	HNRNPU	3192	0.607481	0.833803	HALLMARK_G2M_CHECKPOINT
pos	HRAS	3265	0.384042	0.267143	HALLMARK_APICAL_JUNCTION
pos	ITGA3	3675	0.239757	0.448232	HALLMARK_APICAL_JUNCTION
pos	KPNA2	3838	0.566531	0.304794	HALLMARK_G2M_CHECKPOINT
pos	KPTN	11133	0.257644	0.389678	HALLMARK_MITOTIC_SPINDLE
pos	MAP3K11	4296	0.223574	0.394195	HALLMARK_MITOTIC_SPINDLE
pos	MTF2	22823	0.636055	0.481964	HALLMARK_G2M_CHECKPOINT
pos	ORC6	23594	0.474218	0.612137	HALLMARK_G2M_CHECKPOINT
pos	PBX2	5089	0.267958	0.331047	HALLMARK_APICAL_JUNCTION
pos	PXN	5829	0.37931	0.536255	HALLMARK_MITOTIC_SPINDLE
pos	RAD54L	8438	0.240413	0.393785	HALLMARK_G2M_CHECKPOINT
pos	SFPQ	6421	0.495725	0.254019	HALLMARK_G2M_CHECKPOINT
pos	SLC12A2	6558	0.512933	0.514801	HALLMARK_G2M_CHECKPOINT
pos	SPEG	10290	0.233251	0.501697	HALLMARK_APICAL_JUNCTION
pos	TACC3	10460	0.338036	0.353082	HALLMARK_G2M_CHECKPOINT
pos	TAOK2	9344	0.334718	0.499409	HALLMARK_APICAL_JUNCTION, HALLMARK_MITOTIC_SPINDLE
pos	THBS3	7059	0.490123	0.628137	HALLMARK_APICAL_JUNCTION
pos	TUBGCP6	85378	0.355491	0.648316	HALLMARK_MITOTIC_SPINDLE
pos	VASP	7408	0.330546	0.3155	HALLMARK_APICAL_JUNCTION
pos	VAV2	7410	0.214895	0.479477	HALLMARK_APICAL_JUNCTION
